# LEMONmethyl-seq: Targeted long-read DNA methylation profiling reveals dynamics of CRISPR epigenome editing and endogenous DNA methylation patterns

**DOI:** 10.64898/2026.02.24.707761

**Authors:** Anna E. Christenson, Nikita S. Divekar, Justin P. Lubin, Luis G. Palma, Peter J. Colias, Rithu K. Pattali, Da Xu, Akane Hubbard, Katie Lin, Ngan T. Phan, Bernardo D. Moreno, Sarah E. Chasins, S. John Liu, James K. Nuñez

## Abstract

**BACKGROUND:** DNA methylation is the most prevalent epigenetic modification in human cells and undergoes dynamic changes during cell differentiation, disease progression, and aging. Here, we introduce <u>L</u>ocus-<u>E</u>nriched <u>M</u>apping <u>O</u>f <u>N</u>ucleotide methylation (LEMONmethyl-seq): an optimized, cost-effective pipeline for single-nucleotide detection of DNA methylation using locus-specific amplification and long-read DNA sequencing.

**RESULTS:** We apply LEMONmethyl-seq to profile DNA methylation of endogenous gene promoters across different cell types along with DNA methylation establishment and long-range propagation induced by CRISPR epigenome editing technologies. We profile dynamic changes in DNA methylation patterns on transposable element genomic loci during global epigenetic resetting in stem cells, and we identify site-specific enrichment of non-canonical CpH methylation on genomic sites in stem cells and cultured neurons. Lastly, we apply LEMONmethyl-seq to profile DNA methylation across the *MGMT* promoter, a clinical biomarker for glioblastoma. We identify additional differentially methylated sites correlated with chemotherapeutic sensitivity, which may be clinically relevant.

**CONCLUSIONS:** Together, LEMONmethyl-seq serves as a cost-effective, long-read DNA methylation sequencing pipeline that advances methods for detecting DNA methylation patterns and dynamics in mammalian cells. We envision its broad use for studying chromatin pathways, diagnostics, and therapeutic applications.
