## Supplementary material for "LEMONmethyl-seq: Targeted long-read DNA methylation profiling reveals dynamics of CRISPR epigenome editing and endogenous DNA methylation patterns": Table S1

### Sheet: Sheet1
Figure	Target Name	Oligo 1 sequence	Oligo 2 sequence	Amplicon Size (kb)	other notes	gDNA digestion prior to EM conversion for data in figures	Reference Sequence
1	SOX2	GATTTTAATAAGAGAGTGGAAGGAAATT	AAATTAAAAAACCCAAACCTCTATC	0.868		No	TAGACGAGGCTTTGTTTGACTCCGTGTAGCGACAACAAGAGAAACAAAACTACCTATTTGTAACGGACGTGCTGCCATTGCCCTCCGCATTGAGCGCCTACCTATTGAAATCTTTACGTCGGGACAATGGGAGAGCGGCTAAAATTACCCTCTTGGGTCCTGGGCGGGCAAGATTCCTGAGCCCCTACCCCCGCCCCCATCTCATCCTCCTCTAACCCGGGCCTTGCTGGGCTCCCCCTTCCCCAGTCCCGGCCGCCTTCTCCCAGTGTGCGCTGCCTGCACCTGTGCCTGGAGAGCATCGACCCCGCCTCCCAGGCCTTGAGCCCCTTTGCGGCGCAGCCCCAGCCTTGCGCGGCCTGGGCTTTGCGGCCACCACAATGGAAATCTACGGGGAAAATG…
1, 5, S1, S5	ACTB	TTTGGTGTTTGTTTTTTTGATTAG	CAATAATCTCCTTCTACATCCTATC	0.904		No	GTGTCTAAGACAGTGTTGTGGGTGTAGGTACTAACACTGGCTCGTGTGACAAGGCCATGAGGCTGGTGTAAAGCGGCCTTGGAGTGTGTATTAAGTAGGTGCACAGTAGGTCTGAACAGACTCCCCATCCCAAGACCCCAGCACACTTAGCCGTGTTCTTTGCACTTTCTGCATGTCCCCCGTCTGGCCTGGCTGTCCCCAGTGGCTTCCCCAGTGTGACATGGTGTATCTCTGCCTTACAGATCATGTTTGAGACCTTCAACACCCCAGCCATGTACGTTGCTATCCAGGCTGTGCTATCCCTGTACGCCTCTGGCCGTACCACTGGCATCGTGATGGACTCCGGTGACGGGGTCACCCACACTGTGCCCATCTACGAGGGGTATGCCCTCCCCCATG…
2, S2	H2B	GGGTTTGAGTTTTTGAAATAAATTT	AAAAACTCTTTCCAATAACCAACAC	4.541	Optional digest with BamHI & StuI in Cutsmart buffer	Yes, gDNA was digested prior to EM conversion to generate data in Figs 2 and S2	GGACGTTAGTTGAAAGCATATAAATGGGTAAGACTCTTCGGGATAAGTGAAGAATTGGAGACAGGGAAACAGTCCAGCTGGACTCGCAGATTTAGAGATGGGCAGTGGCATGGGGGAGCAGGATAAGAAAAGTCGGCGAGGTAAGAAGAAAAACAGGACGACATTTTGAAAGCCAAGGGAGCAAGTTTGAAGGCCGCCTCCTGGAGGTCAAGAGGAGGATGACAAATCTATTCTAGCCTCGGTCAAACCGGATTCCGAGGAGTGCAGGCGGGTGGGGGTGGGGCGGAGACACGCCGCTGCGGGCGACTTAAGTTTAGGGGCGAGAAAGGAGGCAGCCTTAGTAGTACATGTATTTTTAAAGGGAATTTGGCTGTGACGAGACAGAAAGGGCGGGACTTG…
2, 3, S1, S2, S3	CD55	TGGGTTGATGGGTGTAGTAAATTAT	ACACAACAAAAACCCCAAATACTAA	1.43	Optional digest with EcoNI & BstXI in buffer r3.1	No	catggcacgtgtatacctatgtaacaaacctgcatgttctgcacatgtattccagaacttaaagaatatatatttatatatgtataaatatatatgaatatataaatataaatatatatataagctccccacgtgattctaatgtgtggccagtcttgcaaaccTCAGGCTATTTATTCTAAAGGGTTTGTAACAAGCCTTCCTCTTAAAATCCACCCCACCACCATTCAGCGTTTTGGGGTCTGTTTGTTTTTATTGTTATCCCACCCCACACCGCCCCGAGgcgcgcgcgcgcgcgcGcacacacacacacacacacacacacacacatacacacacgcacacTGGTGAATTTCTCTCTACAGTCAGTCTGGAGTAATCCCAAAGTGGTGTCTTTCG…
3, S1, S3	CLTA	TATTTGTTGATTGGGTAGTTTTTGA	AACATCACACACAAATTAAAACATC	1.215		No	ACCATTGTTGTCCTCTGATTGGTTGTTCCCTTTTCGGCTCTGCAACACCGCCTAGACCGACCGGATACACGGGTAGGGCTTCCGCTTTACCCGTCTCCCTCCTGGCGCTTGTCCTCCTCTCCCAGTCGGCACCACAGCGGTGGCTGCCGGGCGTGGTGTCGGTGGGTCGGTTGGTTTTTGTCTCACCGTTGGTGTCCGTGCCGTTCAGTTGCCCGCCATGGCTGAGCTGGATCCGTTCGGCGCCCCTGCCGGCGCCCCTGGCGGTCCCGCGCTGGGGAACGGAGTGGCCGGCGCCGGCGAAGAAGACCCGGCTGCGGCCTTCTTGGCGCAGCAAGAGAGCGAGATTGCGGGCATCGAGAACGACGAGGCCTTCGCCATCCTGGAcggcggcgcccccgg…
4, S4	L1Hs 5' UTR	GGGTGATTTTTGTATTTTTATTTGAG	CAAAAACAAACAAACCTCCTTAAAC	0.416	Primer designed from L1HS RepBase consensus sequence	No	gtaccgggttcatctcactagggagtgccagacagtgggcgcaggccagtgtgtgtgcgcaccgtgcgcgagccgaagcagggcgaggcattgcctcacctgggaagcgcaaggggtcagggagttccctttccgagtcaaagaaaggggtgacggacgcacctggaaaatcgggtcactcccacccgaatattgcgcttttcagaccggcttaagaaacggcgcaccacgagactatatcccacacctggctcagagggtcctacgcccacggaatctcgctgattgctagcacagcagtctgagatcaaactgcaaggcggcaacgaggctgggggaggggcgcccgccattgcccaggcttgcttaggtaaacaaagcagccgggaagctcgaact…
4	LTR5H	GTGTTGTGTTAATTTAGGGTTAAATG	CCCTACACACCTATAAATATTTCTC	0.744	Primer designed from LTR5_H RepBase consensus sequence	No	gattaagggcggtgcaggatgtgctttgttaaacagatgcttgaaggcagcatgctccttaagagtcatcaccactccctaatctcaagtacccagggacacaaaaactgcggaaggccgcagggacctctgcctaggaaagccaggtattgtccaaggtttctccccatgtgatagtctgaaatatggcctcgtgggaagggaaagacctgaccgtcccccagcccgacacccgtaaagggtctgtgctgaggaggattagtaaaagaggaaggaatgcctcttgcagttgagacaagaggaaggcatctgtctcctgcccgtccctgggcaatggaatgtctcggtataaaacccgattgtatgctccatctactgagatagggaaaaaccgcctta…
4	HERVK gag	TTTAGTTTTTGATGTTTTTGGAAGTT	AAACCTAAAACTAACCCCTTTACTC	1.534	Primer designed from HERVK RepBase consensus sequence	No	gcccctggaagctgtataatagattgtaatgaaaagacaaggaaaaaatcccagaaagaaacggaaggtttacattgcgaatatgtagcagagccggtaatggctcagtcaacgcaaaatgttgactataatcaattacaggaggtgatatatcctgaaacgttaaaattagaaggaaaaggtccagaattagtggggccatcagagtctaaaccacgaggcacaagtcctcttccagcaggtcaggtgcccgtaacattacaacctcaaangcaggttaaagaaaataagacccaaccgccagtagcctatcaatactggccnccggctgaacttcagtatcggccacccccagaaagtcagtatggatatccaggaatgcccccagcaccacagggc…
5, S1	lambda DNA #3	TTGTTGAATTGTTAGATTTTGAGAAG	CACACTCTAAAAAACACCACCACTA	0.931		No	GAAGATATCCTCGCATGGTGGAAGCAACAACCATTCGATTTGCAAATACCGGAACATCTCGGTAACTGCATATTCTGCATTAAAAAATCAACGCAAAAAATCGGACTTGCCTGCAAAGATGAGGAGGGATTGCAGCGTGTTTTTAATGAGGTCATCACGGGATCCCATGTGCGTGACGGACATCGGGAAACGCCAAAGGAGATTATGTACCGAGGAAGAATGTCGCTGGACGGTATCGCGAAAATGTATTCAGAAAATGATTATCAAGCCCTGTATCAGGACATGGTACGAGCTAAAAGATTCGATACCGGCTCTTGTTCTGAGTCATGCGAAATATTTGGAGGGCAGCTTGATTTCGACTTCGGGAGGGAAGCTGCATGATGCGATGTTATCGGTGCG…
5, S1, S5	CD81	GGGGAGTTTTTTTAGATTGTTTAAG	CAAATAACCTAACTACCCCCACTAC	2.08	Optional digest with EcoNI in Cutsmart buffer	No	gtgctTGAGGGAGGGAGGAATGGGTTGTTCTCCCGGCACCGGGGCTGCACTCCTGGGCAGACGCTGCATGCCTGTCCTCAGGCGCGGCCCTGCTGCCACCCCCTTGGGGGCTCGGAGCGCGACAGCAGCTTGGGGACGCCTCCCGCGCCCAGCACGGTGCACCTGGGCCCTGAGGTCCTGGCCGAAACGCGCCAAGTTGGGGGTAGGTGCAGCGACCCCATACCCCTCGGCTGCGCGCCCTggcggcaggaggcggggccgggggcggggcgtgagctggccggggcggggcCTATGGAGGGGCGGGACCGCGGCGCCCTATAAGTACTgcggagcgaggcgcgcgcccggccagagagcgagcgcgcaacggcggcgacggcggcgacCCCACCGCGC…
6	MGMT	TATTGGATGAGGGGTTTATTAATTG	CTTTCCAAAACAAAAAACCAACTAC	1.605	Optional digest with BamHI & BstXI in r3.1 buffer	No	atggcttctgtaaagtccccatctccaaataaggtcacattgtgaggtactgggagttaggactccaacatagcttctctggtggacacaattcaactcctaataACGTCCACACAACCCCAAGCAGGGCCTGGCACCCTGTGTGCTCTCTGGAGAGCGGCTGAGTCAGGCTCTGGCAGTGTCTAGGCCATCGGTGACTGCAGCCCCTGGACGGCATCGCCCACCACAGGCCCTGGAGGCTGCCCCCACGGCCCCCTGACAGGGTCTCTGCTGGTCTGGGGGTCCCTGACTAGGGGAGCGGCACCAGGAGGGGAGAGACTCGCGCTCCGGGCTCAGCGTAGCCGCCCCGAGCAGGACCGGGATTCTCACTAAGCGGGCGCCGTCCTACGACCCCCGCGC…
S1	lambda DNA #1	AAATATTTTTTGAAAAGAAAGGAAA	TCAATAAAATCCAACTCCTACTAAC	1.436	Amplification does not work with KeyPo SE polymerase	No	CGACAGGTGCTGAAAGCGAGGCTTTTTGGCCTCTGTCGTTTCCTTTCTCTGTTTTTGTCCGTGGAATGAACAATGGAAGTCAACAAAAAGCAGCTGGCTGACATTTTCGGTGCGAGTATCCGTACCATTCAGAACTGGCAGGAACAGGGAATGCCCGTTCTGCGAGGCGGTGGCAAGGGTAATGAGGTGCTTTATGACTCTGCCGCCGTCATAAAATGGTATGCCGAAAGGGATGCTGAAATTGAGAACGAAAAGCTGCGCCGGGAGGTTGAAGAACTGCGGCAGGCCAGCGAGGCAGATCTCCAGCCAGGAACTATTGAGTACGAACGCCATCGACTTACGCGTGCGCAGGCCGACGCACAGGAACTGAAGAATGCCAGAGACTCCGCTGAAGTGGTG…
S1	lambda DNA #2	GGGGGATTGTTATTTTTTAAAATAG	ATAACCATTTAACTATCCAAACTCC	2.169		No	GGGGACACAAAAGACACTATTACAAAAGAAAAAAGAAAAGATTATTCGTCAGAGAATTCTGGCGAATCCTCTGACCAGCCAGAAAACGACCTTTCTGTGGTGAAACCGGATGCTGCAATTCAGAGCGGCAGCAAGTGGGGGACAGCAGAAGACCTGACCGCCGCAGAGTGGATGTTTGACATGGTGAAGACTATCGCACCATCAGCCAGAAAACCGAATTTTGCTGGGTGGGCTAACGATATCCGCCTGATGCGTGAACGTGACGGACGTAACCACCGCGACATGTGTGTGCTGTTCCGCTGGGCATGCCAGGACAACTTCTGGTCCGGTAACGTGCTGAGCCCGGCCAAACTCCGCGATAAGTGGACCCAACTCGAAATCAACCGTAACAAGCAACAG…
