## Supplementary material for "LEMONmethyl-seq: Targeted long-read DNA methylation profiling reveals dynamics of CRISPR epigenome editing and endogenous DNA methylation patterns": Table S2

### Sheet: Sheet1
sgRNA Oligos (5' to 3')
CD55 sgRNA oligo 1	TTGGGCTGGGCGTAGCTGCGACTGTTTAAGAGC
CD55 sgRNA oligo 2	TTAGCTCTTAAACAGTCGCAGCTACGCCCAGCCCAACAag
CLTA sgRNA oligo 1	TTGGCTCCCAGTCGGCACCACAGGTTTAAGAGC
CLTA sgRNA oligo 2	TTAGCTCTTAAACCTGTGGTGCCGACTGGGAGCCAACAag
RT-qPCR primers (5' to 3')
L1Hs F	GACATCTACACCGAAAACCC
L1Hs R	TCGTCAAAATCATTCTCCATCC
LTR5H F	CGTGCTCTCTGAAACGTGTG
LTR5H R	GTCCCTGGGTACTTGAGATTAG
HERVK F	CTGAGGCAATTGCAGGAGTT
HERVK R	GCTGTCTCTTCGGAGCTGTT
GAPDH F	GAAGGTGAAGGTCGGAGTCAAC
GAPDH R	CAGAGTTAAAAGCAGCCCTGGT
