## Supplementary material for "LEMONmethyl-seq: Targeted long-read DNA methylation profiling reveals dynamics of CRISPR epigenome editing and endogenous DNA methylation patterns": Table S3

### Sheet: Sheet1
Per sample cost estimates (in dollars)
	Bisulfite-PCR			LEMONmethyl-seq
Bisulfite conversion kit (Zymo)	3.1875		EM conversion module	7.35417
Polymerase (Epimark)	0.646		SPRI Beads	5.59365
DNA cleanup kit	2.612		Polymerase (Keypo SE)	0.8
TOPO cloning	20.426		DNA cleanup kit	2.612
Mini prep reagents (10x)	22.44		Nanopore sequencing (Plasmidsaurus)	30
Sanger sequencing (10x)	40
Total	89.3115		Total	46.3598
