## Supplementary material for "LEMONmethyl-seq: Targeted long-read DNA methylation profiling reveals dynamics of CRISPR epigenome editing and endogenous DNA methylation patterns": Table S4

### Sheet: Sheet1
N2B27 media			PXGGA media
reagent	catalogue number		reagent	catalogue number
1 part DMDEM/F12			N2B27 media	described to the left
1part Neurobasal	Gibco, 21103149
			supplemented with:
supplemented with:			1 μM PD0325901	SelleckChem, S1036
1X N2 supplement	Gibco, 17502048		2 μM XAV939	Sigma-Aldrich, X3004
1X B27 supplement	Gibco, 17504044		2 μM Gö6983	Tocris, 2285
1X MEM NEEAA	Gibco, 11140050		2.5 μM GDC-0994	SelleckChem, S7554
1X GlutaMAX	Gibco, 35050061		10 ng/mL Activin A	Gibco, 120-14P
100 units/mL penicillin	Gibco, 15140122
100 μg/mL Streptomycin	Gibco, 15140122
0.0053% BSA Fraction V	Gibco, 15260037
0.1 nM β-Mercaptoethanol	Gibco, 21985023
