## Supplementary material for "LEMONmethyl-seq: Targeted long-read DNA methylation profiling reveals dynamics of CRISPR epigenome editing and endogenous DNA methylation patterns": Table S5

### Sheet: Sheet1
TE consensus sequence (from RepBase)
>L1HS	L1	Homo sapiens	gggaggaggagccaagatggccgaataggaacagctccggtctacagctcccagcgtgagcgacgcagaagacgggtgatttctgcatttccatctgaggtaccgggttcatctcactagggagtgccagacagtgggcgcaggccagtgtgtgtgcgcaccgtgcgcgagccgaagcagggcgaggcattgcctcacctgggaagcgcaaggggtcagggagttccctttccgagtcaaagaaaggggtgacggacgcacctggaaaatcgggtcactcccacccgaatattgcgcttttcagaccggcttaagaaacggcgcaccacgagactatatcccacacctggctcagagggtcctacgcccacggaatctcgctgattgctagcacagcag…
>LTR5_Hs	ERV2	Primates	tgtggggaaaagcaagagagatcagattgttactgtgtctgtgtagaaagaagtagacataggagactccattttgttatgtactaagaaaaattcttctgccttgagattctgttaatctatgaccttacccccaaccccgtgctctctgaaacgtgtgctgtgtcaactcagggttaaatggattaagggcggtgcaggatgtgctttgttaaacagatgcttgaaggcagcatgctccttaagagtcatcaccactccctaatctcaagtacccagggacacaaaaactgcggaaggccgcagggacctctgcctaggaaagccaggtattgtccaaggtttctccccatgtgatagtctgaaatatggcctcgtgggaagggaaagacctgaccg…
>HERVK	ERV2	Primates	tctggtgcccaacgtggaggcttttctctagggtgaaggtacgctcgagcgtggtcattgaggacaagtcgacgagagatcccgagtacgtctacagtcagccttacggtaagcttgtgcgctcggaagaagctagggtgataatggggcaaactaaaagtaaaattaaaagtaaatatgcctcttatctcagctttattaaaattcttttaaaaagagggggagttaaagtatctacaaaaaatctaatcaagctatttcaaataatagaacaattttgcccatggtttccagaacaaggaactttagatctaaaagattggaaaagaattggtaaggaactaaaacaagcaggtaggaagggtaatatcattccacttacagtatggaatgattggg…
